# Pathogenic strains of a gut commensal drive systemic platelet activation and thromboinflammation in lupus nephritis

**DOI:** 10.1101/2025.06.20.641288

**Authors:** Abhimanyu Amarnani, Cristobal F. Rivera, Macintosh Cornwell, Tyler Weinstein, Susan R.S. Gottesman, Cynthia Loomis, Zakia Azad, Andy Lee, Joshua Prasad, Betsy Barnes, Mingyang Yi, Nimat Ullah, Nicolas Gisch, Kelly Ruggles, Bhama Ramkhelawon, Gregg J. Silverman

## Abstract

Imbalances in the gut microbiome have been linked to increased intestinal permeability and disease flares in systemic lupus erythematosus (SLE). Our study revealed that patients with flares of lupus nephritis (LN) and intestinal expansions of the anaerobic commensal, *Ruminococcus gnavus* (RG), displayed whole blood transcriptome profiles indicative of platelet, neutrophil, and myeloid cell activation, a profile reminiscent of sepsis. Serum analysis confirmed elevated serum levels of Platelet Factor 4 and neutrophil extracellular traps, which significantly correlated with levels of IgG-antibody to a novel lipoglycan (LG) produced by pathogenic RG strains, which was also documented in an independent LN cohort. To test for causality, *in vivo* mouse models further demonstrated that gut colonization with LG-producing RG strains, as well as a single intraperitoneal challenge with an LG preparation, caused platelet activation and megakaryocytosis in bone marrow and spleen. Mice colonized with RG strains that produce LG developed cellular infiltration of the kidneys by neutrophils and monocytes. Hence, RG expansions during renal flares may identify a specific LN flare endotype driven by thromboinflammatory mechanisms. Antibodies that arise from immune exposure to the RG lipoglycan may serve as a surrogate biomarker, helping to elucidate the impact of the relationship between gut microbiota communities and clinical outcomes in patients afflicted by LN. [208]

**Graphical Abstract:** 
