## Extended Data Table 2 for "Pathogenic strains of a gut commensal drive systemic platelet activation and thromboinflammation in lupus nephritis"

### Sheet: CombinedGSEAOutput_BPCCReactome
	X	ID	Description	setSize	enrichmentScore	NES	pvalue	p.adjust	leading_edge	core_enrichment
8	GO:0030863	GO:0030863	cortical cytoskeleton	17	0.903741	2.17256	1.53e-09	1.58e-07	tags=59%, list=3%, signal=57%	TMOD1/SPTB/DMTN/GYPC/EPB42/EPB41/SLC4A1/MPP1/CALD1/CTTN
118	GO:0048821	GO:0048821	erythrocyte development	13	0.91812	2.06017	2.85e-08	4.22e-06	tags=69%, list=5%, signal=66%	GATA1/FAM210B/DMTN/TRIM58/EPB42/SLC4A1/TAL1/ALAS2/SOX6
141	GO:0061515	GO:0061515	myeloid cell development	21	0.828958	2.05533	3.4e-07	3.22e-05	tags=52%, list=8%, signal=49%	GATA1/FAM210B/DMTN/TRIM58/EPB42/SLC4A1/TAL1/PIP4K2A/ALAS2/SOX6/MEIS1
140	GO:0002576	GO:0002576	platelet degranulation	39	0.735313	1.99224	3.37e-07	3.22e-05	tags=44%, list=10%, signal=40%	DMTN/ABCC4/ENDOD1/RAB27B/SPARC/PDGFA/PROS1/PPBP/CD9/EGF/PF4/MMRN1/VTI1B/ITGB3/F13A1/CLU/TIMP1
163	GO:0043255	GO:0043255	regulation of carbohydrate biosynthetic process	24	0.778527	1.98233	3.07e-06	0.000217026	tags=62%, list=14%, signal=54%	SNCA/LEPR/P2RY1/AP2A1/EGF/KAT2B/PPP1CB/SORBS1/INSR/SDHAF3/SMPD3/FBP1/DDB1/IRS2/SESN2
138	GO:0034101	GO:0034101	erythrocyte homeostasis	40	0.721141	1.96284	3.11e-07	3.1e-05	tags=35%, list=7%, signal=33%	GATA1/KLF1/TRIM10/FAM210B/DMTN/TRIM58/EPB42/SLC4A1/TAL1/ALAS2/FOXO3/AHSP/SOX6/SLC25A38
151	GO:0030218	GO:0030218	erythrocyte differentiation	39	0.723711	1.9608	1.09e-06	8.92e-05	tags=36%, list=7%, signal=34%	GATA1/KLF1/TRIM10/FAM210B/DMTN/TRIM58/EPB42/SLC4A1/TAL1/ALAS2/FOXO3/AHSP/SOX6/SLC25A38
150	GO:0002262	GO:0002262	myeloid cell homeostasis	47	0.695224	1.94335	9.5e-07	7.9e-05	tags=32%, list=8%, signal=30%	GATA1/KLF1/TRIM10/FAM210B/DMTN/TRIM58/EPB42/SLC4A1/TAL1/ALAS2/FOXO3/AHSP/SOX6/SLC25A38/JAM3
196	GO:0006778	GO:0006778	porphyrin-containing compound metabolic process	18	0.811205	1.93731	1.66e-05	0.000849053	tags=61%, list=9%, signal=56%	FECH/SLC25A39/EIF2AK1/ALAS2/SRRD/BLVRB/PGRMC1/HMBS/ALAD/SLC25A38/TSPO
165	GO:0030168	GO:0030168	platelet activation	42	0.701192	1.9307	3.29e-06	0.000227345	tags=48%, list=19%, signal=39%	GATA1/HBB/DMTN/P2RY1/MYL9/PDGFA/GP9/CD9/PF4/PF4V1/ITGB3/GNAS/TREML1/DGKH/P2RY12/CLEC1B/FERMT3/GNA12/MYL12A/PIK3CA
26	GO:0031091	GO:0031091	platelet alpha granule	31	0.728766	1.92547	1.2e-05	0.000380429	tags=52%, list=13%, signal=45%	SNCA/SPARC/PDGFA/PROS1/PPBP/CD9/EGF/PF4/MMRN1/VTI1B/ITGB3/F13A1/CLU/TREML1/TIMP1/FERMT3
624	R-HSA-76002	R-HSA-76002	Platelet activation, signaling and aggregation	67	0.663878	1.92054	1.28e-07	2.57e-05	tags=61%, list=27%, signal=46%	2791/10257/23052/5874/6678/5028/5154/5627/5473/2815/928/1950/5196/22915/10490/3690/2162/1191/7076/160851/57406/64805/51266/83706/5747/2768/3082/5216/5290/7057/967/5908/2787/805/801/7114/998/6814/221955/2149/1072
193	GO:0010675	GO:0010675	regulation of cellular carbohydrate metabolic process	29	0.725776	1.90865	1.61e-05	0.000841435	tags=59%, list=14%, signal=51%	SNCA/ADIPOR1/SLC4A1/LEPR/P2RY1/KAT2B/PPP1CB/SLC45A3/SORBS1/INSR/SDHAF3/FBP1/PFKFB2/GPLD1/DDB1/IRS2/SESN2
649	R-HSA-9012852	R-HSA-9012852	Signaling by NOTCH3	12	0.863295	1.90315	1.56e-05	0.00068537	tags=58%, list=7%, signal=55%	4904/7314/5087/7311/171558/1950/8850
170	GO:0006109	GO:0006109	regulation of carbohydrate metabolic process	47	0.680717	1.9028	4.6e-06	0.000297146	tags=45%, list=14%, signal=39%	SNCA/ADIPOR1/SLC4A1/LEPR/P2RY1/AP2A1/EGF/KAT2B/PPP1CB/SLC45A3/ENTPD5/SORBS1/INSR/SDHAF3/SMPD3/FBP1/PFKFB2/GPLD1/DDB1/IRS2/SESN2
224	GO:0042168	GO:0042168	heme metabolic process	17	0.800701	1.89786	3.91e-05	0.00161636	tags=59%, list=9%, signal=54%	FECH/SLC25A39/ALAS2/SRRD/BLVRB/PGRMC1/HMBS/ALAD/SLC25A38/TSPO
201	GO:0042744	GO:0042744	hydrogen peroxide catabolic process	10	0.891399	1.89352	2.18e-05	0.00106828	tags=70%, list=3%, signal=68%	SNCA/HBA1/HBB/HBD/HBA2/PRDX6/HBQ1
25	GO:0016323	GO:0016323	basolateral plasma membrane	41	0.688219	1.89047	1.06e-05	0.000350422	tags=44%, list=12%, signal=39%	ANK1/SLC6A9/CA2/EPB41/SLC4A1/HPGD/ABCC4/SLC14A1/SLC1A5/LEPR/P2RY1/AP2A1/EPPK1/TFRC/MYO1C/SLC26A6/SLCO4C1/P2RY12
647	R-HSA-114608	R-HSA-114608	Platelet degranulation	40	0.68706	1.88953	8.32e-06	0.000389239	tags=40%, list=10%, signal=36%	10257/23052/5874/6678/5154/5627/5473/928/1950/5196/22915/10490/3690/2162/1191/7076
